# RBM10 loss induces aberrant splicing of cytoskeletal and extracellular matrix mRNAs and promotes metastatic fitness

**DOI:** 10.1101/2024.07.09.602730

**Authors:** Gnana P. Krishnamoorthy, Anthony R. Glover, Brian R. Untch, Nickole Sigcha-Coello, Bin Xu, Dina Vukel, Yi Liu, Vera Tiedje, Katherine Berman, Prasanna P. Tamarapu, Adrian Acuña-Ruiz, Mahesh Saqcena, Elisa de Stanchina, Laura Boucai, Ronald A. Ghossein, Jeffrey A. Knauf, Omar Abdel-Wahab, Robert K. Bradley, James A. Fagin

## Abstract

RBM10 modulates transcriptome-wide cassette exon splicing. Loss-of-function *RBM10* mutations are enriched in thyroid cancers with distant metastases. Analysis of transcriptomes and genes mis-spliced by RBM10 loss showed pro-migratory and RHO/RAC signaling signatures. RBM10 loss increases cell velocity. Cytoskeletal and ECM transcripts subject to exon-inclusion events included vinculin (VCL), tenascin C (TNC) and CD44. Knockdown of the VCL exon inclusion transcript in *RBM10*-null cells reduced cell velocity, whereas knockdown of TNC and CD44 exon-inclusion isoforms reduced invasiveness. RAC1-GTP levels were increased in *RBM10*-null cells. Mouse *Hras^G12V^/Rbm1O^KO^* thyrocytes develop metastases that are reversed by RBM10 or by combined knockdown of VCL, CD44 and TNC inclusion isoforms. Thus, *RBM10* loss generates exon inclusions in transcripts regulating ECM-cytoskeletal interactions, leading to RAC1 activation and metastatic competency. Moreover, a CRISPR-Cas9 screen for synthetic lethality with RBM10 loss identified NFkB effectors as central to viability, providing a therapeutic target for these lethal thyroid cancers.

**SUMMARY:** RNA splicing factor mutations are common in cancer but connecting phenotypes to specific misspliced genes has been challenging. We show that RBM10 loss leads to exon inclusions of transcripts regulating ECM-cytoskeletal interactions and RAC1-GTP activation, sufficient to promote metastatic fitness.
