## Supplementary material for "RBM10 loss induces aberrant splicing of cytoskeletal and extracellular matrix mRNAs and promotes metastatic fitness": Table S2

### Sheet: KTC1_pLVXvsRBM10_dropout-sgRNA
Gene ID	Log FC	p-value	FDR	Score
RELA	-5.2848	0.00035355	0.182633	9.3192e-05
WDR82	-3.6568	0.0017387	0.42606	0.00060175
RER1	-3.3662	0.0011798	0.352336	0.00032049
PPP1R8	-3.114	0.023769	0.885154	0.0069153
ATG9A	-2.7609	0.00090421	0.294932	0.00024378
TMPPE	-2.6962	0.0013197	0.370923	0.00035745
TMED2	-2.6787	0.00065711	0.288559	0.00017207
SETD1B	-2.662	2.5901e-07	0.000825	3.743e-13
HSPA13	-2.5438	0.00026963	0.161046	7.1924e-05
OTULIN	-2.4962	0.00086691	0.294932	0.00023036
EXOSC5	-2.4924	0.0037798	0.628549	0.001041
RBM5	-2.4704	1.2951e-06	0.002475	4.3382e-07
USP9X	-2.4665	0.008939	0.80212	0.0024961
BCCIP	-2.4154	0.016345	0.860908	0.004665
TMED10	-2.404	0.00033749	0.17918	8.9412e-05
CHD2	-2.3898	7.6927e-05	0.061262	2.1552e-05
PABPN1	-2.3384	0.045435	0.946119	0.013843
ATP1A1	-2.3049	0.018508	0.868233	0.0053008
ARF4	-2.2977	0.012903	0.833823	0.0036428
CDH19	-2.281	0.018346	0.868233	0.0067365
MAFF	-2.2067	0.00021006	0.133828	6.7588e-05
FLII	-2.1748	3.8852e-06	0.005304	1.1762e-06
MED25	-2.101	3.3672e-06	0.00495	1.0546e-06
ACVR1B	-2.0381	0.017721	0.868233	0.0050663
VTA1	-1.9972	0.011074	0.818364	0.0031162
ARID4A	-1.9879	5.9314e-05	0.04929	1.6624e-05
DENND4C	-1.9682	0.009291	0.802867	0.0026062
CTNNBL1	-1.8994	0.021317	0.875127	0.0061537
LCMT1	-1.8981	0.019343	0.868391	0.005555
NFKB2	-1.8824	0.00024839	0.153146	6.6455e-05
SOD2	-1.8731	0.0077675	0.785505	0.0021574
ZFP36L1	-1.8605	0.042035	0.932567	0.012741
CCDC142	-1.8548	0.0038207	0.628549	0.0010531
RIMS4	-1.7963	0.01898	0.868233	0.0054431
AFF4	-1.7748	4.8435e-05	0.044554	1.3674e-05
DDX39B	-1.771	0.016976	0.860908	0.0048436
SEL1L	-1.753	0.012719	0.831261	0.0035963
FUBP1	-1.7466	0.00064986	0.288559	0.00017001
MYH9	-1.7374	0.038252	0.923124	0.011504
CANX	-1.7259	0.025011	0.886334	0.0072949
C9orf172	-1.713	0.0027308	0.537504	0.00074658
UBAP2L	-1.6924	7.7704e-07	0.00165	2.1342e-07
CARM1	-1.6863	3.2895e-05	0.03309	9.92e-06
MBTPS1	-1.6808	0.024002	0.885154	0.0069844
MAP4K5	-1.6746	0.00053486	0.255569	0.00013918
SCD	-1.6632	0.011114	0.818364	0.0031265
KRTAP21-1	-1.6584	0.021093	0.872627	0.0060805
UBE2M	-1.6502	5.4133e-05	0.04703	1.7006e-05
USP24	-1.6488	0.020911	0.872627	0.0077112
GEMIN5	-1.6389	0.018044	0.868233	0.0051655
MYLIP	-1.6364	0.0016243	0.403176	0.00044412
MED16	-1.6216	2.5901e-07	0.000825	1.3898e-07
SSBP3	-1.6063	0.0045454	0.663177	0.0012524
PRSS3	-1.6015	0.0079669	0.78646	0.0022162
SETDB2	-1.5978	0.019122	0.868233	0.0054877
RREB1	-1.5962	0.020828	0.872627	0.0060032
TPM1	-1.5874	0.0098976	0.805903	0.0027791
OR52E4	-1.583	0.0061129	0.725693	0.0016948
KRT8	-1.5784	0.0055457	0.697923	0.0015315
CPSF1	-1.5756	0.037532	0.922872	0.011267
PADI1	-1.5503	0.0043713	0.652731	0.0012061
BCAN	-1.539	0.03084	0.900863	0.0091303
RBM10	-1.5367	2.3311e-06	0.003713	7.9296e-07
MON2	-1.5345	0.00052968	0.255569	0.00013696
TRADD	-1.5287	0.0080074	0.78646	0.0022261
ESR1	-1.5123	0.017043	0.860908	0.0048636
RNF31	-1.5118	0.018486	0.868233	0.005295
AKIRIN2	-1.5078	0.048262	0.952213	0.014755
KRT71	-1.5039	0.0071801	0.775309	0.0019929
GUCY1A3	-1.4957	0.00067939	0.288559	0.00017839
RIC1	-1.4866	0.0023143	0.496996	0.00063159
ARHGDIA	-1.4861	0.0015321	0.401126	0.00041833
TAF13	-1.4805	2.5901e-07	0.000825	6.6991e-10
CDC37	-1.4759	0.017322	0.862173	0.0049459
FSIP1	-1.4745	0.032028	0.901085	0.0095135
PAK2	-1.4628	0.0048236	0.67789	0.0013316
SEC63	-1.4507	0.030911	0.900863	0.0091535
MAPK13	-1.4433	0.0091004	0.802867	0.0025453
PPP6R3	-1.4342	0.0032286	0.58215	0.00088495
RAB6A	-1.4263	0.0009011	0.294932	0.00024232
GABPB1	-1.421	0.007709	0.785505	0.0021397
TM2D2	-1.4184	0.012568	0.829931	0.0035484
FBXO11	-1.4126	0.00060997	0.284352	0.00015854
IL5	-1.4099	0.02658	0.886334	0.0077811
VAMP1	-1.4028	0.039821	0.923883	0.012017
PELO	-1.4007	0.024211	0.885154	0.0070503
RNF40	-1.3936	0.0017722	0.427661	0.00048128
ST18	-1.3927	0.039629	0.923883	0.011957
ABHD15	-1.3904	0.013424	0.835718	0.0037952
UBA7	-1.3884	0.0011508	0.349128	0.00031269
EFCAB13	-1.3858	0.017246	0.860908	0.0063123
FTL	-1.3825	0.030596	0.900863	0.0090496
BRAP	-1.3821	0.012299	0.829931	0.0034676
ALOX15B	-1.3817	0.016361	0.860908	0.0046706
BCKDK	-1.3802	0.016652	0.860908	0.0047508
ACTRT3	-1.3795	0.025547	0.886334	0.0074544
CREBBP	-1.3751	0.0056234	0.697923	0.0015545
FIS1	-1.3735	0.0014088	0.387765	0.00038339
SYVN1	-1.3652	0.0073101	0.77797	0.0020297
INSIG1	-1.3509	0.032397	0.904504	0.0096296
LENG8	-1.3496	0.013318	0.834589	0.0037667
GJC1	-1.3451	0.00087054	0.294932	0.00023116
PSEN1	-1.337	0.025369	0.886334	0.0074017
NIM1K	-1.336	0.019679	0.87068	0.0056592
TFG	-1.3325	0.0045097	0.663024	0.0012414
PIN1	-1.3292	0.003327	0.588788	0.00091224
APC	-1.326	0.014168	0.845592	0.0040164
ZNF3	-1.3251	0.011267	0.818364	0.0031721
ACOX1	-1.3224	0.041788	0.931149	0.012658
PTPRS	-1.3135	0.0095951	0.802867	0.0026954
AUP1	-1.3096	0.015756	0.845592	0.0044924
NMNAT1	-1.308	0.00074984	0.294932	0.00019742
RAPH1	-1.3073	0.00050067	0.251824	0.00012941
CLCN7	-1.3045	0.0010218	0.320159	0.00027422
SCAP	-1.304	0.01253	0.829931	0.0035375
AIP	-1.3028	0.00015049	0.099181	4.0973e-05
ZSWIM8	-1.3027	0.017599	0.868233	0.0050327
ADAM33	-1.2992	0.04885	0.95654	0.014943
EXOC4	-1.2927	0.036423	0.922872	0.01091
LPP	-1.2895	0.0029753	0.568663	0.0008141
GNG12	-1.2888	0.0014202	0.387765	0.00038701
CAPZB	-1.2863	0.0289	0.898782	0.0085138
LRRC36	-1.2822	0.024162	0.885154	0.007036
ZBTB7A	-1.2797	0.0015885	0.403176	0.00043516
QKI	-1.2779	1.9426e-05	0.02184	6.3538e-06
RNF111	-1.2711	0.015342	0.845592	0.0043666
PKNOX1	-1.2711	0.040223	0.925986	0.012149
BTBD11	-1.2645	0.0016222	0.403176	0.0004435
AMD1	-1.2642	0.038023	0.922872	0.011427
CASC3	-1.2637	0.031194	0.900863	0.0092384
SLC39A4	-1.2607	0.00076693	0.294932	0.0002024
RYR3	-1.2539	0.0023883	0.507206	0.00065171
GLT8D1	-1.2513	0.018781	0.868233	0.0053869
DOCK5	-1.2492	1.4764e-05	0.017636	4.6457e-06
PPFIA1	-1.2449	0.045585	0.946119	0.013891
SPATS2L	-1.2378	0.0049303	0.682845	0.0013607
IRF2BP2	-1.2367	1.1138e-05	0.014191	3.9393e-06
CDC73	-1.2278	0.020208	0.871075	0.0058156
KIF5B	-1.2228	4.8953e-05	0.044554	1.3841e-05
PRSS56	-1.2191	0.00098917	0.315099	0.00026439
RBM33	-1.2188	0.046937	0.946348	0.01433
SPOP	-1.2167	0.02546	0.886334	0.007427
BRD1	-1.2166	0.00067006	0.288559	0.00017585
DCTN3	-1.2163	0.0124	0.829931	0.0034966
PNMAL1	-1.2148	0.0082296	0.78646	0.0022938
NUB1	-1.2093	0.0082223	0.78646	0.0022924
CEP192	-1.2082	0.044623	0.943227	0.013581
NEIL1	-1.1999	0.012194	0.829931	0.0034377
BTG4	-1.196	0.0053789	0.697923	0.0014893
HHLA2	-1.195	0.037738	0.922872	0.011331
OR8G2	-1.1941	0.036502	0.922872	0.010936
TM4SF18	-1.1914	0.0094557	0.802867	0.0026568
ADPRHL1	-1.1834	0.0071904	0.775309	0.0019961
KPNA4	-1.1796	0.036857	0.922872	0.011049
NKIRAS2	-1.1766	0.024235	0.885154	0.0070587
TAF5L	-1.1743	0.025276	0.886334	0.0073755
IFIT1B	-1.1704	0.044788	0.943227	0.013633
ZC3H4	-1.1683	0.015005	0.845592	0.0042671
C1orf122	-1.1679	0.016915	0.860908	0.0048254
MED15	-1.1665	0.00012717	0.08681	3.5755e-05
SNRNP40	-1.1661	0.027927	0.897344	0.0082069
CAPN5	-1.1633	0.0065299	0.751849	0.0018106
HABP4	-1.1617	0.033588	0.906731	0.010004
HOXA7	-1.1609	0.022862	0.885154	0.0066279
CLOCK	-1.1601	0.013198	0.833823	0.0037299
TMEM95	-1.1587	0.020735	0.872627	0.0059764
FAM217A	-1.1573	0.049494	0.959501	0.015155
THRAP3	-1.155	0.0020692	0.476132	0.00056385
HAP1	-1.1546	0.023683	0.885154	0.0068866
HNRNPH3	-1.1545	0.00085811	0.294932	0.00022871
PLBD1	-1.1526	0.044521	0.943227	0.013547
SCFD1	-1.1525	0.046707	0.946348	0.014258
RNF4	-1.1516	0.00091043	0.294932	0.00024542
CLIP3	-1.1503	0.0088978	0.80212	0.0024843
SP1	-1.1471	0.0001093	0.077374	3.1438e-05
GANAB	-1.1458	0.016643	0.860908	0.0047492
LZTS1	-1.1447	0.0092599	0.802867	0.0025962
HAX1	-1.144	0.00032092	0.178076	8.3823e-05
N4BP2L1	-1.1393	0.041767	0.931149	0.012653
MCL1	-1.1385	0.011926	0.829931	0.0033599
HDAC2	-1.136	0.013641	0.841025	0.0038582
TADA2B	-1.1353	0.047525	0.951087	0.014518
C11orf30	-1.1304	0.030203	0.900581	0.0089284
XAGE3	-1.1302	0.018964	0.868233	0.0054392
CFC1B	-1.1301	0.034863	0.914497	0.010416
ALDH1L1	-1.1245	0.014189	0.845592	0.0040215
ADGRG1	-1.1212	0.029328	0.900581	0.0086479
CHD5	-1.1175	0.014538	0.845592	0.0041243
TTC24	-1.1174	0.031962	0.901085	0.0094903
ZNF143	-1.1164	0.039451	0.923883	0.0119
ADRBK1	-1.1093	0.01101	0.818364	0.0030992
ZNF101	-1.1062	0.0030561	0.576733	0.00083781
OSBPL5	-1.106	0.023464	0.885154	0.0068164
GDNF-AS1	-1.1052	0.0086303	0.798972	0.002404
DHX34	-1.1048	0.0031338	0.581515	0.00085861
HTR3C	-1.1023	0.029971	0.900581	0.0088526
DSTN	-1.0984	0.019186	0.868233	0.005506
CFAP58	-1.0984	0.031968	0.901085	0.0094929
ARHGEF7	-1.0977	0.046417	0.946348	0.014167
MED24	-1.0973	0.0060534	0.725693	0.0016763
PEA15	-1.0957	0.013408	0.835718	0.0037904
LENEP	-1.0955	0.042624	0.933721	0.012929
NCOA5	-1.0951	0.0003261	0.178076	8.5938e-05
NR0B1	-1.0948	0.016628	0.860908	0.0047423
ZNF35	-1.0942	0.021796	0.880594	0.006298
OCEL1	-1.0899	0.00031884	0.178076	8.3032e-05
SUPT20H	-1.0871	0.039989	0.923883	0.012076
TRIM25	-1.0845	0.0078571	0.78646	0.0021854
DERL2	-1.0843	0.02284	0.885154	0.0066195
CRABP2	-1.0807	0.026324	0.886334	0.0077039
DUSP4	-1.0804	0.0040766	0.633462	0.001123
LRRC30	-1.0768	0.016997	0.860908	0.0048503
GALR1	-1.0749	0.045288	0.946119	0.0138
SYNJ2	-1.0729	0.0081731	0.78646	0.002276
MARCH4	-1.068	0.0054887	0.697923	0.0015162
MGLL	-1.0662	0.04999	0.959898	0.015322
RAPGEF1	-1.0644	0.039929	0.923883	0.012055
CREB3L2	-1.0628	0.0031877	0.58215	0.00087287
ANKS3	-1.0623	0.0079297	0.78646	0.0022065
OCSTAMP	-1.0617	2.357e-05	0.025028	7.8563e-06
KIAA1109	-1.0615	0.0022526	0.494879	0.00061262
ZBTB1	-1.0608	0.0027603	0.537504	0.00075527
C16orf13	-1.0567	0.038226	0.923124	0.011496
CTF1	-1.056	0.023456	0.885154	0.0068143
FOXP4	-1.0551	0.0035917	0.618455	0.00098909
RRNAD1	-1.0547	0.0039792	0.628549	0.0010965
SOS1	-1.0526	0.015381	0.845592	0.0043772
ZNF704	-1.0509	0.025924	0.886334	0.0075685
WDTC1	-1.0506	0.0069977	0.775309	0.0019425
TAF11	-1.0488	0.0008177	0.294932	0.00021793
ZNF705E	-1.0481	0.0085622	0.798285	0.0023828
STAU1	-1.0457	2.5901e-07	0.000825	1.1922e-07
ANKRD50	-1.0455	0.0063859	0.744234	0.0017695
GPR45	-1.0452	0.019466	0.868391	0.0055915
PINK1	-1.0406	0.018355	0.868233	0.005256
HDC	-1.0348	0.0032125	0.58215	0.00088039
ABHD10	-1.0327	0.049693	0.959501	0.015228
CHAC1	-1.0317	0.0462	0.946348	0.014094
KLF2	-1.0276	0.038696	0.923883	0.011649
RBPJ	-1.0275	0.022453	0.885154	0.0064947
ABHD3	-1.0271	0.020443	0.87216	0.0058872
IFT43	-1.027	0.030447	0.900863	0.0090057
KIF4A	-1.0265	0.0062171	0.733498	0.0017212
TTC21A	-1.0265	0.017889	0.868233	0.0051151
MTMR2	-1.0234	0.022528	0.885154	0.0065192
PUM1	-1.0213	0.031511	0.901085	0.009343
USH1G	-1.0208	0.025851	0.886334	0.00755
REG3A	-1.0178	0.0019765	0.460698	0.00054118
ARID4B	-1.0175	0.001273	0.368662	0.00034602
GLDN	-1.0157	0.031137	0.900863	0.0092233
SLC9A3	-1.0156	0.031392	0.901085	0.0093023
SLC17A8	-1.0142	0.026156	0.886334	0.0076449
CT47A5	-1.0139	0.0014554	0.390195	0.00039679
BTBD19	-1.0137	0.0024158	0.507399	0.00065875
FUBP3	-1.0129	0.019416	0.868391	0.0055769
LOC101927572	-1.0126	0.040662	0.927317	0.012293
TUBB3	-1.0125	0.033377	0.906731	0.0099385
RIPK1	-1.0114	0.009584	0.802867	0.002692
MTSS1	-1.0102	0.014223	0.845592	0.0040332
HOXC6	-1.0099	0.001315	0.370923	0.00035623
WAC	-1.0087	0.028401	0.898666	0.0083533
SYN1	-1.0087	0.046064	0.946348	0.014053
API5	-1.0075	0.0039523	0.628549	0.0010898
DPYSL2	-1.0075	0.044062	0.943227	0.013393
TFRC	-1.0056	0.0049681	0.683133	0.0013736
EFNA1	-1.0027	0.010889	0.818364	0.0030606
CTTN	-1.002	0.018873	0.868233	0.0054128
UBE2G2	-1.0015	0.0044195	0.654809	0.0012201
ZC3H12B	-0.99936	0.0081918	0.78646	0.0022811
TADA1	-0.99774	0.0076649	0.785505	0.0021289
MAP9	-0.99545	0.027591	0.895209	0.0081029
KIAA1522	-0.9882	0.036537	0.922872	0.010949
RBCK1	-0.98733	0.020909	0.872627	0.0060264
SH3GLB2	-0.98702	0.0051349	0.691511	0.0014224
RAD17	-0.98698	0.040024	0.923883	0.012087
TBPL1	-0.98641	0.024928	0.886334	0.0072708
GMCL1	-0.98596	0.003945	0.628549	0.0010875
TMEM57	-0.98444	0.012472	0.829931	0.0035171
ADRM1	-0.98349	0.025659	0.886334	0.0074897
CBFA2T3	-0.98296	0.032012	0.901085	0.0095102
AAAS	-0.98292	0.026622	0.886334	0.0077958
PSAT1	-0.98286	0.011574	0.829931	0.0032566
RGPD6	-0.98092	0.014287	0.845592	0.0040522
SMARCD1	-0.97979	8.9359e-05	0.068317	2.4975e-05
PHF8	-0.97864	0.027982	0.897344	0.0082242
C17orf70	-0.97846	0.011277	0.818364	0.0031755
FBXO30	-0.97364	0.026992	0.886334	0.007911
TMEM25	-0.97326	0.038884	0.923883	0.011714
TXLNG	-0.97257	0.049364	0.959501	0.015112
GSG1	-0.97029	0.045359	0.946119	0.013822
DPM2	-0.96839	0.017813	0.868233	0.0050927
TBL1XR1	-0.96335	0.042418	0.933721	0.01286
XYLT1	-0.96217	0.035785	0.916844	0.01071
CXorf49	-0.96172	0.016771	0.860908	0.0047837
SYNE1	-0.96001	0.015196	0.845592	0.0043263
TCEB3	-0.95847	0.0038585	0.628549	0.0010632
SNTG1	-0.95324	0.010305	0.817243	0.0028936
PPP2R5B	-0.95273	0.010245	0.816027	0.0028766
MTRNR2L4	-0.95116	0.026211	0.886334	0.0076653
KRTAP1-5	-0.94931	0.0085218	0.798285	0.0023734
MLLT10	-0.94907	0.046261	0.946348	0.014115
PIM1	-0.94863	0.036703	0.922872	0.011001
SLC5A8	-0.94768	0.020015	0.871075	0.0057576
SAMD9L	-0.94763	0.017856	0.868233	0.0051048
CYP2A7	-0.94728	0.026213	0.886334	0.0076662
ARAP1	-0.94484	0.039657	0.923883	0.011966
SNX12	-0.94347	0.00179	0.427661	0.00048678
CCR1	-0.9428	0.018037	0.868233	0.0051636
PON3	-0.94245	0.031202	0.900863	0.0092409
WASL	-0.94208	0.032567	0.904504	0.0096829
APOC2	-0.94147	0.033962	0.910053	0.010133
ADAM30	-0.94043	0.026519	0.886334	0.0077619
AGRP	-0.94042	0.0026909	0.535736	0.00073315
ADH1C	-0.93983	0.0047511	0.672644	0.0013118
KRT4	-0.93857	0.032782	0.906731	0.01238
OR5B17	-0.93814	0.036869	0.922872	0.011052
TMEM151A	-0.93364	0.012247	0.829931	0.003452
FAM229A	-0.93362	0.013155	0.833823	0.0037162
FKBP3	-0.93072	0.019491	0.868391	0.0055995
GP9	-0.93056	0.041175	0.927317	0.012466
SELV	-0.93041	0.0046785	0.672337	0.0012915
TM2D1	-0.92953	0.033371	0.906731	0.0099358
SMARCC2	-0.92949	0.035258	0.916341	0.010542
DOCK2	-0.9282	0.017829	0.868233	0.0050978
CD99L2	-0.92804	0.0074443	0.779121	0.0020683
KLHDC1	-0.92395	0.011849	0.829931	0.0033385
FURIN	-0.92335	0.040373	0.925986	0.012197
LINC01272	-0.92277	0.0089149	0.80212	0.0024891
TKTL2	-0.92273	0.0039093	0.628549	0.0013866
ARHGEF40	-0.9225	0.0098686	0.805903	0.0027714
ZNF740	-0.92233	0.00075036	0.294932	0.00019788
NDFIP1	-0.91992	0.019822	0.871075	0.0056982
OR56A1	-0.91783	0.019047	0.868233	0.0054628
ZNF169	-0.91538	0.042842	0.933721	0.012998
UBN1	-0.91516	0.012922	0.833823	0.0036482
IL7R	-0.91438	0.0023132	0.496996	0.00063115
DMBX1	-0.913	0.038595	0.923883	0.014696
FAM71C	-0.91153	0.041646	0.931149	0.012615
INSM2	-0.90981	0.010247	0.816027	0.002877
CAB39	-0.90935	7.7704e-07	0.00165	2.1221e-07
LRRC25	-0.90851	0.038105	0.923057	0.011453
ZNF528	-0.9063	0.020214	0.871075	0.0058178
GABRA5	-0.90461	0.020655	0.872627	0.0059498
MORN4	-0.90392	0.039935	0.923883	0.012056
C1orf229	-0.90382	0.044491	0.943227	0.013538
RGP1	-0.90351	0.028986	0.898782	0.0085415
TPD52L2	-0.8996	0.032106	0.901085	0.0095387
COMP	-0.89906	0.037834	0.922872	0.011366
CLRN2	-0.89722	0.036573	0.922872	0.010961
LOX	-0.89715	0.017251	0.860908	0.0049257
CPED1	-0.89302	0.023537	0.885154	0.0068401
ASB3	-0.89295	0.026954	0.886334	0.0079006
FHDC1	-0.89266	0.01505	0.845592	0.0042794
APPBP2	-0.89228	0.012743	0.831261	0.0036012
LRRC8D	-0.8921	0.032014	0.901085	0.0095109
FARP1	-0.89129	0.048895	0.95654	0.014956
EHMT2	-0.89049	0.018667	0.868233	0.0053499
CSK	-0.88989	0.010694	0.818364	0.0030027
SCAF4	-0.88966	0.01067	0.818364	0.0029973
GLTSCR1	-0.88956	0.01174	0.829931	0.0033084
FRYL	-0.88806	2.5901e-07	0.000825	7.293e-08
PCCA	-0.88769	0.0071884	0.775309	0.0019957
SLC17A1	-0.88379	0.023752	0.885154	0.0069088
ATP6V1C2	-0.87901	0.0071516	0.775309	0.0019851
EML6	-0.87497	0.04172	0.931149	0.012639
MRPL2	-0.87044	0.038574	0.923883	0.011609
GPSM2	-0.87039	0.03108	0.900863	0.009204
OASL	-0.86989	0.014646	0.845592	0.0041556
OR52L1	-0.86892	0.0087367	0.798972	0.0024351
PYGO1	-0.86819	0.023393	0.885154	0.0067934
ZBTB8B	-0.8665	0.0055229	0.697923	0.0015253
BIN3	-0.86402	0.020512	0.872627	0.0059061
HCAR2	-0.86297	0.012322	0.829931	0.0034752
EIF4G2	-0.8583	0.043207	0.937363	0.013119
IL34	-0.85714	0.021598	0.878439	0.0062367
TAF3	-0.85647	0.0075867	0.783811	0.0021074
WDR91	-0.85628	0.042893	0.933721	0.013017
INSL4	-0.85616	0.013036	0.833823	0.0036814
SLC4A10	-0.85518	0.041416	0.929548	0.012545
PREP	-0.85498	0.039741	0.923883	0.011992
HDDC3	-0.8533	0.032553	0.904504	0.0096789
TBK1	-0.8519	0.049974	0.959898	0.015316
FBXL6	-0.85176	0.0032887	0.587443	0.00090091
LFNG	-0.85041	0.0081047	0.78646	0.0022551
LAMA3	-0.84452	0.048711	0.956061	0.014894
CEP131	-0.8443	0.022175	0.884471	0.0064119
NPC1	-0.84394	0.028096	0.898002	0.0082565
IQCF5	-0.84343	0.028485	0.898666	0.0083797
TNNI1	-0.83936	0.030015	0.900581	0.0088665
CHST3	-0.83879	0.02224	0.884471	0.0064301
CCNB2	-0.83857	0.018357	0.868233	0.005258
LILRA6	-0.83783	0.031077	0.900863	0.0092028
DTHD1	-0.83674	0.015794	0.845592	0.0045016
MKLN1	-0.83632	0.012636	0.829931	0.0035716
BPIFB2	-0.83575	0.016616	0.860908	0.0047393
ZUFSP	-0.83254	0.040266	0.925986	0.012163
TRIM51	-0.83188	0.014366	0.845592	0.0040761
CYC1	-0.83075	0.041747	0.931149	0.012647
CXCL12	-0.83014	0.024452	0.885154	0.007127
PRR14L	-0.82906	0.022861	0.885154	0.0066274
ANAPC7	-0.82731	0.0025381	0.510631	0.00069125
ASIC3	-0.82706	0.035629	0.916341	0.010657
PTPRK	-0.82691	0.026381	0.886334	0.0077201
SPTBN5	-0.82623	0.018921	0.868233	0.0054263
SLC4A1	-0.826	0.00082184	0.294932	0.00021887
OSTF1	-0.82476	0.009146	0.802867	0.0025618
ZNFX1	-0.82309	0.039566	0.923883	0.011936
GDF6	-0.82189	0.049037	0.957377	0.015003
CLEC1A	-0.8189	0.019011	0.868233	0.0054521
ING2	-0.81594	0.030678	0.900863	0.009075
PIGT	-0.81535	0.030955	0.900863	0.0091654
THBS3	-0.81359	0.027634	0.895209	0.0081167
HSBP1	-0.81336	0.030261	0.900863	0.008946
TNFSF11	-0.81285	0.009951	0.805903	0.0027949
FOXA2	-0.81215	0.026883	0.886334	0.0078791
PRDX3	-0.81122	0.038025	0.922872	0.011429
DNTT	-0.81062	0.028885	0.898782	0.008508
ITPKA	-0.80977	0.024775	0.886334	0.0072231
TTLL3	-0.80931	0.037297	0.922872	0.011186
MAGED2	-0.80835	0.011865	0.829931	0.0033424
TAP1	-0.80633	0.03724	0.922872	0.011168
TTLL7	-0.80531	0.033282	0.906731	0.0099041
IFI35	-0.80528	0.021993	0.883112	0.0063561
CES3	-0.80405	0.027248	0.888732	0.0079923
DACT1	-0.8039	0.014742	0.845592	0.0041877
ANKRD6	-0.80378	0.025991	0.886334	0.0075894
EYA2	-0.80361	0.029684	0.900581	0.0087621
C14orf119	-0.80334	0.024521	0.885951	0.0071462
ITGB1	-0.80257	0.0074598	0.779121	0.0020717
COCH	-0.80241	0.044735	0.943227	0.013618
ABCC3	-0.80216	0.0092775	0.802867	0.0026026
FOXP1	-0.79714	0.041176	0.927317	0.012466
HOXB2	-0.79699	0.034697	0.913503	0.010362
B3GALT5	-0.79572	0.01071	0.818364	0.0030075
GLYAT	-0.79511	0.037244	0.922872	0.011169
SERPINA12	-0.79364	0.037799	0.922872	0.011351
THAP4	-0.79326	0.047666	0.951087	0.014558
RFPL2	-0.79017	0.015578	0.845592	0.0044383
MGAM	-0.78957	0.0010886	0.335596	0.00029355
FBXL19	-0.78849	0.025951	0.886334	0.0075782
DCAF7	-0.78677	0.011217	0.818364	0.0031579
DCDC2	-0.78604	0.010386	0.818364	0.0029143
DPF2	-0.78588	0.035778	0.916844	0.010707
CD86	-0.78564	0.031933	0.901085	0.0094829
PDE3B	-0.78531	0.046843	0.946348	0.0143
RD3	-0.78482	0.042157	0.932567	0.01278
ELAVL1	-0.78259	0.022785	0.885154	0.0066014
TP53I13	-0.78219	0.0074298	0.779121	0.002065
DET1	-0.78213	0.037818	0.922872	0.011359
PRSS45	-0.77823	0.01095	0.818364	0.0030801
HS3ST4	-0.77666	0.02459	0.886334	0.0071669
PCDHB8	-0.77621	0.019899	0.871075	0.0057207
COBL	-0.77514	0.040561	0.927317	0.012258
TMEM114	-0.77451	0.012633	0.829931	0.0035703
MAP4K4	-0.77441	2.3311e-06	0.003713	7.3799e-07
SELPLG	-0.77437	0.014858	0.845592	0.0042223
HMX3	-0.77115	0.028809	0.898782	0.008482
POM121L2	-0.77034	0.045067	0.945512	0.013728
TEK	-0.77005	0.032949	0.906731	0.0097962
PTER	-0.76956	0.025737	0.886334	0.0075117
DIAPH1	-0.76805	0.023973	0.885154	0.0069769
CCNE2	-0.76794	0.010874	0.818364	0.0030551
DEK	-0.76771	0.023348	0.885154	0.0067758
ECHDC2	-0.76624	0.010825	0.818364	0.0030413
CDC42EP1	-0.76407	0.0025018	0.510631	0.00068145
ZNF497	-0.76402	0.013112	0.833823	0.0037047
SHBG	-0.76395	0.028785	0.898782	0.0084746
CERS3	-0.76215	0.026943	0.886334	0.0078973
PITX2	-0.76164	0.0056162	0.697923	0.0015513
TCHP	-0.76147	0.023825	0.885154	0.00693
C22orf42	-0.76071	0.0056084	0.697923	0.0015497
WDR45	-0.76046	0.0034715	0.608729	0.00095114
ZNF274	-0.76035	0.016795	0.860908	0.0047908
EP300	-0.75991	0.0050468	0.689003	0.0013969
IFNA6	-0.75986	0.035183	0.916341	0.010517
HPSE2	-0.75882	0.019348	0.868391	0.0055568
CXCL11	-0.75879	0.043577	0.939361	0.013242
KLHL29	-0.75871	0.01329	0.834589	0.0037564
LATS2	-0.75868	0.0041294	0.636498	0.0011398
SATB2	-0.75723	0.030935	0.900863	0.0091604
CACNB1	-0.75695	0.0143	0.845592	0.0040563
TSNAX	-0.75675	0.03783	0.922872	0.011364
SLC33A1	-0.75643	0.025101	0.886334	0.0073217
ATG101	-0.75629	0.021378	0.875127	0.0061712
BRI3BP	-0.75607	0.025962	0.886334	0.0075816
NT5C1B	-0.75582	0.048268	0.952213	0.014758
LENG1	-0.75551	0.042859	0.933721	0.013004
CCDC7	-0.75266	0.021777	0.880594	0.0062928
FBXL16	-0.75258	0.017512	0.868233	0.0050064
RPH3A	-0.75144	0.019954	0.871075	0.0057372
GMDS	-0.74856	0.040868	0.927317	0.012359
PROB1	-0.74733	0.0237	0.885154	0.0068934
TMEM81	-0.74586	0.0021682	0.485897	0.00059139
CD2AP	-0.74399	0.026539	0.886334	0.0077669
VDR	-0.74395	0.026795	0.886334	0.0078503
CYB5R4	-0.74394	0.036484	0.922872	0.010929
ZDHHC22	-0.74374	0.042145	0.932567	0.012776
FAM136A	-0.74241	0.020986	0.872627	0.0060511
CLCN2	-0.74226	0.024396	0.885154	0.0071099
MICAL2	-0.74114	0.044767	0.943227	0.013627
PHF6	-0.74094	0.0025132	0.510631	0.00068472
TXNDC2	-0.74068	0.035576	0.916341	0.010638
ABCA13	-0.74065	0.0036969	0.62845	0.0010189
CXXC1	-0.73996	0.0042082	0.638339	0.001161
CRCT1	-0.73809	0.014902	0.845592	0.0042334
SPRR1A	-0.73431	0.046618	0.946348	0.014234
ATP5G3	-0.73355	0.029871	0.900581	0.0088234
LGALS7B	-0.73295	0.048882	0.95654	0.014952
UGT2B4	-0.73272	0.02919	0.898782	0.0086058
C5orf28	-0.73236	0.045698	0.946285	0.013927
AMOT	-0.73209	0.025474	0.886334	0.0074323
SCFD2	-0.72799	0.011314	0.818364	0.0031866
ITIH4	-0.72794	0.011136	0.818364	0.0031355
REM2	-0.72775	0.014334	0.845592	0.0040668
RNF14	-0.72706	0.015886	0.848153	0.0045271
IL6ST	-0.72465	0.045266	0.946119	0.013793
ST8SIA4	-0.72402	0.041119	0.927317	0.012446
PLEC	-0.72343	0.020418	0.87216	0.0058785
TFEC	-0.72237	0.024453	0.885154	0.0071272
C14orf93	-0.7218	0.042155	0.932567	0.01278
TRIM63	-0.72089	0.012598	0.829931	0.0035579
STX12	-0.72012	0.0024484	0.508663	0.00066686
NOXRED1	-0.7192	0.04254	0.933721	0.012902
DNAJB11	-0.71829	0.0042636	0.641654	0.0011759
GCNT4	-0.71769	0.021026	0.872627	0.0060615
SH3KBP1	-0.71726	0.044244	0.943227	0.013454
OR4A5	-0.71675	0.022946	0.885154	0.0066545
GOLGA6L2	-0.71413	0.021409	0.875127	0.0061805
DNAJC22	-0.71372	0.022259	0.884471	0.006436
OR2T34	-0.71102	0.0069925	0.775309	0.0025046
FAM47A	-0.71071	0.013813	0.845592	0.0039133
SMARCAD1	-0.7087	0.0035321	0.613726	0.00097164
DUSP7	-0.70782	0.013719	0.843128	0.00388
PPP1R1B	-0.70779	0.044868	0.94341	0.01366
RETNLB	-0.70678	0.017241	0.860908	0.004922
PRM3	-0.70669	0.018237	0.868233	0.0052229
TNFSF13B	-0.70642	0.028737	0.898782	0.0084605
PRUNE2	-0.70616	0.029465	0.900581	0.0086956
NALCN	-0.70576	0.049611	0.959501	0.015201
EVL	-0.70502	0.0086533	0.798972	0.0024105
FBXO38	-0.7045	0.0057902	0.713989	0.0016015
CXCL6	-0.70397	0.010055	0.808366	0.0028224
RPS6KB2	-0.70134	0.035318	0.916341	0.010561
MAPKBP1	-0.70131	0.049699	0.959501	0.015231
TMEM132A	-0.70084	0.044534	0.943227	0.013551
NAAA	-0.70003	0.040983	0.927317	0.012402
CAMLG	-0.69998	0.010987	0.818364	0.0030917
NUDT12	-0.69973	0.04417	0.943227	0.013427
CTNND1	-0.6984	0.039264	0.923883	0.011835
ACOT12	-0.69793	0.03801	0.922872	0.011423
CEP295NL	-0.69608	0.0096194	0.802867	0.0027027
RIT1	-0.69539	0.019553	0.869088	0.0056178
SLC43A1	-0.6946	0.0060819	0.725693	0.0016852
KIAA0408	-0.6933	0.032313	0.90423	0.0096063
NOTUM	-0.69232	0.035586	0.916341	0.01064
RNF223	-0.68985	0.023255	0.885154	0.0067469
AZGP1	-0.68907	0.0082845	0.787769	0.0023069
TMEM14A	-0.68844	0.032947	0.906731	0.0097954
NRROS	-0.68688	0.03488	0.914497	0.010421
CRYZ	-0.68461	0.015749	0.845592	0.0044897
MAP2K7	-0.68344	0.0092138	0.802867	0.0025817
MCCC1	-0.68344	0.029731	0.900581	0.008776
FAM76A	-0.68264	0.03148	0.901085	0.0093326
OR13C3	-0.68217	0.024209	0.885154	0.0070498
CALML4	-0.68157	0.020833	0.872627	0.0060051
CCR2	-0.68134	0.021326	0.875127	0.0061566
FAM169A	-0.68107	0.034534	0.913089	0.010307
TYRO3	-0.67936	0.043594	0.939361	0.013248
NDUFAF5	-0.67819	0.027806	0.897344	0.0081687
ZDHHC5	-0.67815	0.0055524	0.697923	0.0015339
ANXA3	-0.67682	0.027063	0.886334	0.0079331
HEATR5A	-0.67672	0.016545	0.860908	0.0047189
TIMP1	-0.6767	0.046216	0.946348	0.014101
UBE2Q1	-0.6765	0.012835	0.833823	0.0036259
PCED1B	-0.67615	0.032432	0.904504	0.0096417
CAMK4	-0.67512	0.01696	0.860908	0.0048396
LRRFIP1	-0.67225	0.0081633	0.78646	0.0022729
STX4	-0.67217	0.022933	0.885154	0.0066507
HSFX1	-0.67216	0.034386	0.91153	0.010264
TTC30B	-0.67067	0.02185	0.880594	0.0063149
NEURL1B	-0.67044	0.012006	0.829931	0.0033824
KLF17	-0.6703	0.0027841	0.537504	0.00076176
LPAR4	-0.66964	0.035293	0.916341	0.010553
COX19	-0.66894	0.026161	0.886334	0.007646
DMRTC2	-0.66718	0.047593	0.951087	0.014535
PPP1R3E	-0.66276	0.016614	0.860908	0.0047391
CA11	-0.66047	0.014035	0.845592	0.0039788
MIER3	-0.65869	0.013467	0.835718	0.0038082
UNCX	-0.65752	0.028052	0.898002	0.0082453
COL5A1	-0.65722	0.026993	0.886334	0.0079113
BMPR1B	-0.65602	0.021326	0.875127	0.0061565
NFIA	-0.65498	0.017701	0.868233	0.0050604
CYP19A1	-0.65385	0.011896	0.829931	0.0033519
PLIN1	-0.65311	0.015311	0.845592	0.0043586
ZMAT4	-0.65286	0.029191	0.898782	0.0086075
SMPDL3B	-0.65162	0.019621	0.870127	0.005641
ZNF395	-0.65126	0.0276	0.895209	0.0081059
JARID2	-0.64936	0.00010335	0.075971	2.892e-05
PIR	-0.64923	0.005281	0.697923	0.0014615
TPSAB1	-0.64461	0.039844	0.923883	0.012024
ELL2	-0.6443	0.02854	0.898666	0.0083987
LRRC70	-0.64305	0.03134	0.901085	0.0092864
L3HYPDH	-0.64268	0.017228	0.860908	0.0049182
F9	-0.64117	0.014833	0.845592	0.0042151
IMMP1L	-0.64099	0.027758	0.897344	0.0081541
PDHB	-0.6392	0.0059456	0.719232	0.0016449
SYPL1	-0.63917	0.013524	0.836538	0.0038255
CYS1	-0.63894	0.0072205	0.775309	0.0020037
TMEM37	-0.63584	0.031421	0.901085	0.0093118
CEBPA	-0.63486	0.015505	0.845592	0.0044163
GLMN	-0.63351	0.036771	0.922872	0.011023
CTNND2	-0.63284	0.049922	0.959898	0.0153
FMR1NB	-0.6327	0.020188	0.871075	0.00581
VPS37C	-0.63194	0.015282	0.845592	0.00435
KIF1BP	-0.63089	0.043486	0.939361	0.013216
TRMT2A	-0.62953	0.045626	0.946119	0.013906
CYP4F8	-0.62857	0.0094128	0.802867	0.0026405
COX7C	-0.62816	0.041031	0.927317	0.012419
THRB	-0.62813	0.019191	0.868233	0.0055078
EREG	-0.62778	0.039991	0.923883	0.012077
CST5	-0.62726	0.013144	0.833823	0.0037125
RCC2	-0.62614	0.046981	0.946348	0.014343
ALDH3B2	-0.62538	0.047741	0.951087	0.014585
MOS	-0.62491	0.0072189	0.775309	0.0020032
SLC6A1	-0.62225	0.020062	0.871075	0.0057728
TM4SF19	-0.62179	0.0071987	0.775309	0.0019985
ANP32C	-0.62135	0.032073	0.901085	0.0095298
FHL1	-0.62093	0.0038782	0.628549	0.0010699
CDH9	-0.62075	0.04326	0.937457	0.01314
CCDC120	-0.61987	0.03161	0.901085	0.009372
NUDT13	-0.61882	0.043904	0.942847	0.013345
IQSEC3	-0.61731	0.015363	0.845592	0.0043724
FOXI1	-0.61646	0.043515	0.939361	0.013225
SYCP1	-0.61385	0.0099168	0.805903	0.002786
ASGR1	-0.61324	0.037952	0.922872	0.011403
SUPT7L	-0.61316	0.0049256	0.682845	0.0013596
PHTF2	-0.61305	0.04778	0.951087	0.014599
NFKBIL1	-0.61151	0.039763	0.923883	0.011998
DNAJC5G	-0.61145	0.043842	0.942582	0.013325
PRKAR2B	-0.61085	0.029202	0.898782	0.0086111
GRID2	-0.6082	0.0082083	0.78646	0.0022874
SERPINE3	-0.60804	0.037858	0.922872	0.011371
TMEM212	-0.60801	0.046477	0.946348	0.014187
STXBP5	-0.60793	0.039855	0.923883	0.015212
APOBEC3B	-0.60792	0.033588	0.906731	0.010005
C19orf81	-0.60686	0.02862	0.898782	0.0084224
TYW5	-0.60577	0.040735	0.927317	0.012319
FFAR2	-0.60392	0.018737	0.868233	0.0053713
NR1I2	-0.6016	0.016585	0.860908	0.0047295
PLA2G15	-0.60116	0.0097966	0.805903	0.0027527
USP34	-0.59971	0.0058658	0.718679	0.0016224
PXN	-0.59893	0.042481	0.933721	0.012883
ABHD14A	-0.59719	0.03632	0.922872	0.010877
KLHL32	-0.5922	0.025075	0.886334	0.0073148
FOXE3	-0.59218	0.019053	0.868233	0.0054644
TPGS1	-0.58964	0.034118	0.910443	0.010179
CBLN2	-0.58811	0.022127	0.884471	0.0063972
PLTP	-0.58802	0.030177	0.900581	0.0089209
ZNF579	-0.58798	0.033573	0.906731	0.0099993
RBFOX3	-0.5876	0.0083684	0.79181	0.0023306
C1orf174	-0.58667	0.032913	0.906731	0.009785
HPS3	-0.58629	0.033428	0.906731	0.0099539
MMP12	-0.58543	0.04001	0.923883	0.012083
PSCA	-0.58533	0.040406	0.925986	0.012208
KCNK17	-0.58415	0.0418	0.931149	0.012664
TEX35	-0.58355	0.023304	0.885154	0.0067627
KCNJ8	-0.58348	0.00070943	0.29477	0.00018657
PPAP2A	-0.58319	0.036336	0.922872	0.010882
ARMC9	-0.58223	0.012625	0.829931	0.003568
BHLHA15	-0.57993	0.044608	0.943227	0.013576
GABRE	-0.5789	0.033364	0.906731	0.0099327
BCL6B	-0.57734	0.011794	0.829931	0.0033226
RFX8	-0.57653	0.025411	0.886334	0.0074149
LGALS3	-0.57551	0.046204	0.946348	0.014095
EPHX3	-0.57328	0.022876	0.885154	0.006632
FABP9	-0.57319	0.034044	0.910053	0.010153
CLLU1	-0.57291	0.031151	0.900863	0.0092271
ASIC4	-0.57084	0.020044	0.871075	0.0057668
HOXD9	-0.57043	0.041436	0.929548	0.012549
C14orf105	-0.5684	0.015607	0.845592	0.0044479
SPACA5	-0.56795	0.018309	0.868233	0.0052429
GOLGA2	-0.56624	0.037601	0.922872	0.011287
BCL2L1	-0.56494	0.033467	0.906731	0.0099654
SRGAP2	-0.56381	0.0014699	0.390195	0.00040073
MRVI1	-0.56372	0.046466	0.946348	0.014183
SPATA13	-0.56306	0.041096	0.927317	0.012439
TAS2R14	-0.56033	0.049038	0.957377	0.015004
MNX1	-0.56022	0.046585	0.946348	0.014224
ROCK2	-0.56014	0.0020926	0.476132	0.00056874
ORAI3	-0.55997	0.019076	0.868233	0.0054741
TRIP11	-0.55869	0.028447	0.898666	0.0083655
RLIM	-0.55841	0.035576	0.916341	0.010638
LAYN	-0.55623	0.018487	0.868233	0.0052957
HM13	-0.55528	0.020235	0.871075	0.0058244
PRMT8	-0.55408	0.025164	0.886334	0.0073421
MAP3K9	-0.55393	0.047741	0.951087	0.014585
TMEM184A	-0.55354	0.016377	0.860908	0.0046752
OTC	-0.55334	0.023994	0.885154	0.0069826
KRTAP16-1	-0.55227	0.020941	0.872627	0.0060354
SPOPL	-0.55192	0.031992	0.901085	0.0095024
TSPAN10	-0.55072	0.0093869	0.802867	0.0026338
TTC16	-0.54994	0.046988	0.946348	0.014346
CTSE	-0.54892	0.032525	0.904504	0.0096711
IFNGR2	-0.54872	0.015029	0.845592	0.0042737
CDK19	-0.54757	0.039054	0.923883	0.011767
NUDT11	-0.54743	0.01493	0.845592	0.0042421
C1QTNF9	-0.54613	0.015291	0.845592	0.0043518
ZNF610	-0.54592	0.005467	0.697923	0.0015107
LRRC8C	-0.54517	0.048721	0.956061	0.014897
CYP21A2	-0.54463	0.011235	0.818364	0.003163
HHLA1	-0.54295	0.004175	0.638339	0.0011525
AGO3	-0.53798	0.049574	0.959501	0.015186
CGB	-0.537	0.048322	0.952213	0.014775
OR56A4	-0.53526	0.049189	0.958362	0.015051
ALPPL2	-0.53511	0.040982	0.927317	0.012402
LRFN2	-0.53343	0.01904	0.868233	0.0054595
CENPJ	-0.53267	0.030129	0.900581	0.0089043
OR56B1	-0.53241	0.014816	0.845592	0.0042102
MUC4	-0.53032	0.04564	0.946119	0.01391
FRK	-0.53014	0.015598	0.845592	0.0044457
C2	-0.52882	0.024281	0.885154	0.0070739
PNCK	-0.52877	0.034369	0.91153	0.01026
CALR	-0.52702	0.017009	0.860908	0.0048549
INVS	-0.52673	0.028468	0.898666	0.0083726
CYP51A1	-0.52604	0.038049	0.922872	0.011436
ZNF593	-0.52547	0.03904	0.923883	0.011764
DYNLT1	-0.52446	0.023461	0.885154	0.0068155
GLTSCR1L	-0.52389	0.015737	0.845592	0.0044861
SIRPB1	-0.52338	0.046867	0.946348	0.01431
TOX4	-0.52208	0.025955	0.886334	0.0075797
QSOX2	-0.52169	0.02691	0.886334	0.0078863
TFAP4	-0.52116	0.01391	0.845592	0.0039402
UFD1L	-0.52079	0.043576	0.939361	0.013242
SDCBP2	-0.52046	0.035255	0.916341	0.01054
NACC2	-0.51996	0.034595	0.913277	0.010329
NF2	-0.51922	0.00087676	0.294932	0.00023347
DACH2	-0.518	0.02991	0.900581	0.0088354
ZNF485	-0.51525	0.026482	0.886334	0.0077509
OXNAD1	-0.51191	0.047869	0.951087	0.014628
DIO2	-0.51144	0.03325	0.906731	0.0098935
PLN	-0.5113	0.024332	0.885154	0.0070929
LOC100129697	-0.51	0.033583	0.906731	0.010002
C11orf86	-0.50583	0.013202	0.833823	0.0037312
HAMP	-0.50523	0.025042	0.886334	0.007305
ZCCHC11	-0.50499	0.040868	0.927317	0.012359
STK4	-0.50481	0.030649	0.900863	0.0090654
CYB5A	-0.50328	0.01503	0.845592	0.0042749
VWC2L	-0.50082	0.037425	0.922872	0.011231
RARRES2	-0.50042	0.024178	0.885154	0.007041
NWD2	-0.50032	0.025761	0.886334	0.0075185
MSS51	-0.4986	0.045247	0.946119	0.013787
KRTAP15-1	-0.49755	0.042575	0.933721	0.012915
PPP1R1A	-0.49723	0.03548	0.916341	0.010611
FAM193A	-0.49689	0.045957	0.946348	0.014016
SCGB3A2	-0.49422	0.02886	0.898782	0.0084993
APOL2	-0.49317	0.038492	0.923883	0.01158
UBE3D	-0.49182	0.019381	0.868391	0.0055661
GYPB	-0.49167	0.0084295	0.793664	0.0023474
UQCRH	-0.48965	0.035025	0.915774	0.010465
ATM	-0.48927	0.030729	0.900863	0.0090938
P2RX4	-0.48625	0.0047293	0.672644	0.0013054
SYTL2	-0.48598	0.00702	0.775309	0.0019489
FOXO1	-0.48168	0.00088297	0.294932	0.000235
HNRNPA1L2	-0.48134	0.04481	0.943227	0.013641
MRGPRD	-0.48018	0.043105	0.936212	0.013088
CSNK1G1	-0.4796	0.021093	0.872627	0.0060805
MESP2	-0.47617	0.045513	0.946119	0.013868
TRAF7	-0.47568	0.029125	0.898782	0.0085824
KRTAP10-5	-0.47474	0.0070651	0.775309	0.0019613
PKD1L2	-0.47386	0.033053	0.906731	0.0098302
MROH9	-0.47364	0.029691	0.900581	0.0087647
HNRNPUL1	-0.47364	0.045992	0.946348	0.014028
TYW1B	-0.4724	0.043686	0.940276	0.013276
CSGALNACT1	-0.46966	0.01072	0.818364	0.0030108
DCUN1D5	-0.46908	0.036783	0.922872	0.011026
RTP4	-0.46852	0.01451	0.845592	0.0041186
ZNF726	-0.46784	0.014439	0.845592	0.0040957
CYB5D1	-0.46693	0.047932	0.951323	0.014649
CRTAC1	-0.46661	0.037971	0.922872	0.011409
VGLL2	-0.46582	0.0064662	0.749025	0.0017889
GRIA3	-0.45482	0.020385	0.87216	0.0058686
TRIM41	-0.45344	0.047762	0.951087	0.014592
SMAGP	-0.45261	0.027903	0.897344	0.0081986
LDOC1L	-0.45063	0.033918	0.910053	0.010119
LAMB3	-0.44988	0.024346	0.885154	0.0070967
STAT5A	-0.44986	0.047212	0.948866	0.014415
SPEN	-0.44782	0.019059	0.868233	0.0054668
CLTB	-0.44055	0.012219	0.829931	0.003446
SMCO1	-0.4399	0.0095215	0.802867	0.0026755
DNAJC1	-0.43796	0.023596	0.885154	0.0068572
C1QTNF3	-0.43676	0.035338	0.916341	0.010569
HHEX	-0.43615	0.037483	0.922872	0.011251
RRAS2	-0.43264	0.0285	0.898666	0.0083851
TMEM101	-0.43122	0.046339	0.946348	0.014141
C9orf47	-0.42952	0.033788	0.909559	0.010077
TAOK3	-0.42949	0.021882	0.880594	0.0063246
ZFP2	-0.42728	0.0073267	0.77797	0.0020347
FAM104B	-0.42604	0.021885	0.880594	0.0063259
ATAD3C	-0.42468	0.042007	0.932567	0.012729
LRFN4	-0.42338	0.00682	0.775309	0.0018925
USP14	-0.42147	0.031945	0.901085	0.0094872
MYO3B	-0.41536	0.0018139	0.428004	0.00049283
TMEM225	-0.4146	0.042649	0.933721	0.012937
FTCD	-0.41436	0.015723	0.845592	0.0044806
CXorf51B	-0.4108	0.012571	0.829931	0.0035495
ATP1A2	-0.40901	0.040337	0.925986	0.012187
FER1L6	-0.40805	0.029685	0.900581	0.0087623
C1orf168	-0.40347	0.022759	0.885154	0.0065942
ENPP4	-0.40014	0.031574	0.901085	0.009361
MYH2	-0.39917	0.015594	0.845592	0.0044438
SIK2	-0.39915	0.034014	0.910053	0.010145
GULP1	-0.39666	0.019901	0.871075	0.0057211
RXFP4	-0.39523	0.0063792	0.744234	0.0017671
S100A16	-0.39489	0.042803	0.933721	0.012986
FOXO3	-0.39421	0.0059062	0.71902	0.0016334
ROCK1	-0.39336	0.034959	0.915306	0.010447
LYG1	-0.39198	0.037987	0.922872	0.011416
LMNB2	-0.3914	0.030021	0.900581	0.0088688
SFTPB	-0.38839	0.0096728	0.80381	0.0027172
PFKL	-0.38812	0.040731	0.927317	0.012318
ACTB	-0.388	0.0037155	0.62845	0.0010249
NRCAM	-0.38738	0.042872	0.933721	0.01301
CCS	-0.37983	0.024927	0.886334	0.0072701
KRTAP3-1	-0.37756	0.039646	0.923883	0.01196
FAM150B	-0.37432	0.014057	0.845592	0.0039866
OR14I1	-0.36948	0.038738	0.923883	0.011667
STK24	-0.36606	0.025612	0.886334	0.0074765
BOC	-0.36548	0.010617	0.818364	0.0029801
SOX14	-0.35888	0.029	0.898782	0.0085461
MATN1	-0.3582	0.044382	0.943227	0.013499
DAPL1	-0.35594	0.040888	0.927317	0.012365
DNAJC27	-0.35491	0.026919	0.886334	0.0078892
ZNF560	-0.35404	0.029851	0.900581	0.0088173
PDZD4	-0.3515	0.03117	0.900863	0.0092305
GJA10	-0.35133	0.0093356	0.802867	0.0026177
EFCAB5	-0.35066	0.027248	0.888732	0.0079921
IRF7	-0.34928	0.040286	0.925986	0.01217
OTOG	-0.34757	0.029938	0.900581	0.0088438
ESX1	-0.34704	0.034202	0.910443	0.010208
ARRDC3	-0.34482	0.020009	0.871075	0.005755
PDK2	-0.3432	0.039145	0.923883	0.011798
C9orf85	-0.33967	0.027959	0.897344	0.0082168
ZNF583	-0.33947	0.028402	0.898666	0.0083535
RECQL4	-0.33627	0.028311	0.898666	0.0083246
PPBP	-0.33202	0.021007	0.872627	0.0060568
REPS2	-0.3308	0.022457	0.885154	0.0064958
PGRMC1	-0.32754	0.03599	0.918393	0.010774
OLFM1	-0.32448	0.049411	0.959501	0.015126
ENPP3	-0.31965	0.03599	0.918393	0.010774
PQLC2L	-0.31736	0.039615	0.923883	0.011952
ATP13A3	-0.31609	0.01798	0.868233	0.0051458
NAGK	-0.31143	0.03454	0.913089	0.010311
ERICH6	-0.31114	0.049638	0.959501	0.015208
JOSD2	-0.31001	0.013982	0.845592	0.0039634
CCDC169-SOHLH2	-0.30893	0.041191	0.927317	0.012472
TNFRSF6B	-0.30777	0.020292	0.871543	0.005841
GCLC	-0.30519	0.029491	0.900581	0.0087028
GBA	-0.29125	0.049689	0.959501	0.015226
NRP1	-0.28543	0.0030778	0.576733	0.00084368
AMMECR1L	-0.284	0.03419	0.910443	0.010203
EPHA2	-0.28386	0.028244	0.898666	0.0083017
CTPS2	-0.28345	0.011347	0.818364	0.0031961
ZNF419	-0.27632	0.012404	0.829931	0.0034977
PSME4	-0.27263	0.044372	0.943227	0.013496
SNRK	-0.27141	0.030176	0.900581	0.0089203
CYP1B1	-0.27061	0.029049	0.898782	0.0085595
ADARB1	-0.26775	0.0087186	0.798972	0.002429
ZNF362	-0.26342	0.046905	0.946348	0.014321
GSG2	-0.258	0.035516	0.916341	0.01062
LARP7	-0.2567	0.024415	0.885154	0.0071153
SLC36A1	-0.25565	0.045486	0.946119	0.013858
CBLN3	-0.25535	0.042858	0.933721	0.013003
SAR1A	-0.24728	0.039323	0.923883	0.011855
ZNF77	-0.24425	0.033056	0.906731	0.0098311
CXorf51A	-0.24374	0.014162	0.845592	0.0040151
ADGRE3	-0.24175	0.034699	0.913503	0.010363
RAP2B	-0.23791	0.0051738	0.691511	0.001432
SPRYD7	-0.23763	0.034369	0.91153	0.01026
USP27X	-0.23683	0.023428	0.885154	0.0068056
NBEA	-0.23501	0.044533	0.943227	0.013551
MCF2L2	-0.23346	0.042638	0.933721	0.012934
ZNF268	-0.22921	0.030506	0.900863	0.0090234
TMC3	-0.22496	0.03132	0.901085	0.0092811
CD22	-0.22203	0.038399	0.923883	0.011546
C14orf79	-0.2219	0.042327	0.933721	0.012831
TMPRSS7	-0.22174	0.026803	0.886334	0.0078523
KLRF2	-0.22161	0.0098712	0.805903	0.002773
ADGRF4	-0.21954	0.01697	0.860908	0.0048425
KIAA0513	-0.21784	0.011678	0.829931	0.0032907
CST3	-0.21049	0.026111	0.886334	0.0076313
TJP3	-0.19956	0.036156	0.921393	0.010826
TEX264	-0.19811	0.025367	0.886334	0.0094458
CALCOCO1	-0.19363	0.045791	0.946348	0.013961
B3GNT5	-0.1927	0.037913	0.922872	0.011392
TYW1	-0.19002	0.0257	0.886334	0.0075028
RFC2	-0.18585	0.04306	0.936212	0.013071
PRM2	-0.18399	0.020652	0.872627	0.0059484
NEFH	-0.1788	0.022609	0.885154	0.0065474
C5	-0.16815	0.026594	0.886334	0.007786
SND1	-0.16755	0.029376	0.900581	0.0086626
HK3	-0.16416	0.026424	0.886334	0.0077344
FBXL22	-0.16142	0.04633	0.946348	0.014138
ARL10	-0.1613	0.03761	0.922872	0.011289
LRP10	-0.15928	0.04707	0.947009	0.014372
TMPRSS4	-0.15735	0.014687	0.845592	0.0041703
GUCA1C	-0.15569	0.031647	0.901085	0.0093841
TSKS	-0.14888	0.012045	0.829931	0.0033942
ASB15	-0.14758	0.033878	0.910053	0.010105
KCNF1	-0.14705	0.045488	0.946119	0.013859
ZDHHC9	-0.14699	0.030592	0.900863	0.0090488
MRAP2	-0.14486	0.049147	0.958362	0.015039
SPATA21	-0.14081	0.013219	0.833823	0.003735
CRISP1	-0.1405	0.037954	0.922872	0.011404
MARCO	-0.13339	0.0040497	0.633462	0.0011151
TSPAN3	-0.11798	0.035834	0.916862	0.010723
CLSTN2	-0.10554	0.027082	0.886334	0.0079408
DLK1	-0.097144	0.015195	0.845592	0.0043255
AOAH	-0.097009	0.032277	0.90423	0.0095944
NKAIN3	-0.086946	0.048375	0.952213	0.014793
DEPDC7	-0.086786	0.039794	0.923883	0.012009
PTRH1	-0.083415	0.038223	0.923124	0.011495
COL7A1	-0.069026	0.046736	0.946348	0.014269
STAT2	-0.067279	0.019215	0.868233	0.0055144
AHR	-0.059338	0.011136	0.818364	0.0031354
BSG	-0.050382	0.046879	0.946348	0.014314
EPB41L2	-0.04929	0.038848	0.923883	0.011701
IGDCC4	-0.042654	0.039944	0.923883	0.01206
CHAC2	-0.038955	0.0055374	0.697923	0.0015298
C1orf167	-0.038373	0.023099	0.885154	0.0067023
LRRC2	-0.029732	0.04803	0.952213	0.01468
SLC6A19	-0.023664	0.036971	0.922872	0.011083
CBX5	-0.017962	0.023276	0.885154	0.006754
ST3GAL3	-0.016517	0.0021863	0.485897	0.00059656
SAV1	-0.013352	0.0015761	0.403176	0.00043149
IL26	-0.011792	0.018178	0.868233	0.0052044
PRRC2C	-0.0040777	0.030996	0.900863	0.009178
TTLL10	0.01021	0.00899	0.802867	0.0025141
KLHL10	0.011	0.048248	0.952213	0.01475
BANK1	0.025151	0.038483	0.923883	0.011577
LRRK1	0.043615	0.02211	0.884471	0.0063925
NR1H2	0.054399	0.037763	0.922872	0.01134
FRMD6	0.061536	0.011865	0.829931	0.0033425
CLCNKB	0.063826	0.026757	0.886334	0.0078376
TMEM89	0.10432	0.049905	0.959898	0.015296
EHD4	0.10759	0.033725	0.909152	0.010054
TAOK1	0.12683	0.016423	0.860908	0.0046874
ZNF257	0.13267	0.034859	0.914497	0.010414
UXS1	0.13752	0.041357	0.929548	0.012523
TBC1D3L	0.14227	0.0046122	0.667829	0.0012706
STRN4	0.14794	0.047558	0.951087	0.014526
CRB3	0.15302	0.032606	0.904504	0.0096932
RNF215	0.1606	0.0075629	0.783811	0.0020997
FZR1	0.17951	0.010795	0.818364	0.0030319
ZNF816	0.18175	0.044077	0.943227	0.013397
WWC3	0.18249	0.021601	0.878439	0.0062376
PDCD10	0.18556	7.7704e-07	0.00165	3.0908e-07
KIRREL	0.18814	0.0012409	0.36489	0.00033722
YES1	0.19439	0.039636	0.923883	0.011958
SLC25A13	0.23731	0.048188	0.952213	0.014731
PRAF2	0.24511	0.017841	0.868233	0.005101
KLK3	0.25073	0.038502	0.923883	0.014657
FBXL20	0.25177	0.025449	0.886334	0.0074249
PLSCR5	0.25977	0.017141	0.860908	0.0048942
RGS11	0.26132	0.024246	0.885154	0.0070637
CDK5R2	0.2722	0.03567	0.916341	0.010671
C18orf54	0.287	0.021428	0.875127	0.006186
CCDC109B	0.30889	0.0088362	0.80212	0.0024623
ALB	0.30896	0.0051505	0.691511	0.0014261
IQCF6	0.32125	0.030829	0.900863	0.0091265
C3	0.32867	0.010066	0.808366	0.0028248
SEMA4A	0.34219	0.010961	0.818364	0.0030836
IQSEC1	0.39243	0.036639	0.922872	0.01098
NUDT10	0.40135	0.04787	0.951087	0.014629
PROKR2	0.40412	0.033113	0.906731	0.0098477
PSD	0.47334	0.033417	0.906731	0.0099507
WWC1	0.57077	0.023919	0.885154	0.0069604
SCAND1	0.64586	0.048681	0.956061	0.014885
CGGBP1	0.65796	0.029531	0.900581	0.0087142
IFNB1	0.811	0.046102	0.946348	0.014064
PPP1R15B	0.83521	0.039166	0.923883	0.011803
ESRRG	0.84536	0.0077463	0.785505	0.0021515
RAB3IP	0.86296	0.0187	0.868233	0.0053594
TRIT1	0.90338	0.027397	0.892067	0.0080439
GOLGA8M	1.0213	0.022602	0.885154	0.0083627
HTT	1.077	0.025791	0.886334	0.0075281
KLB	1.092	0.044223	0.943227	0.013448
USP17L22	1.3999	0.0095013	0.802867	0.0026695
