## Supplementary material for "RBM10 loss induces aberrant splicing of cytoskeletal and extracellular matrix mRNAs and promotes metastatic fitness": Table S3

### Sheet: highlighting candidate genes_
Pathway	Genes
Hippo signaling pathway	WWC1 FRMD6 LATS2 SAV1 NF2
RIG-I-like receptor signaling pathway	TRADD IFNA6 TRIM25 PIN1 RIPK1 MAPK13 IFNB1 RELA TBK1
Mitophagy	FOXO3 RRAS2 PINK1 BCL2L1 RELA TBK1 SP1 ATG9A FIS1
TGF-beta signaling pathway	CREBBP ROCK1 EP300 HAMP ACVR1B BMPR1B GDF6 PITX2 RPS6KB2 SP1
Thyroid hormone signaling pathway	CREBBP MED24 ATP1A2 ACTB ESR1 EP300 PFKL FOXO1 THRB ATP1A1 HDAC2 PLN DIO2
Alcoholic liver disease	MAP2K7 SCD TRADD C5 FOXO3 IFNA6 C3 RIPK1 FOXO1 MAPK13 ACOX1 IFNB1 RELA TBK1 ADH1C
Prolactin signaling pathway	ESR1 SOS1 FOXO3 TNFSF11 STAT5A MAPK13 RELA
NF-kappa B signaling pathway	NFKB2 TNFSF13B TRADD CXCL12 TNFSF11 TRIM25 RIPK1 ATM BCL2L1 RELA
JAK-STAT signaling pathway	CREBBP FHL1 EP300 IL5 SOS1 IFNA6 STAT5A IL6ST PIM1 MCL1 CTF1 IL7R STAT2 BCL2L1 IFNB1
Neurotrophin signaling pathway	MAP2K7 PSEN1 RAPGEF1 SOS1 FOXO3 CALML4 ARHGDIA CAMK4 MAPK13 ZNF274 RELA
HIF-1 signaling pathway	CREBBP TFRC EP300 TIMP1 TEK PFKL HK3 PDHB RELA RPS6KB2
FoxO signaling pathway	CREBBP EP300 STK4 SOD2 SOS1 FOXO3 KLF2 ATM FOXO1 MAPK13 CCNB2 IL7R
Human papillomavirus infection	CREBBP TBPL1 LAMA3 PPP2R5B PSEN1 PXN EP300 TRADD COMP LFNG SOS1 IFNA6 CRB3 APC OASL ATP6V1C2 ATM ITGB1 FOXO1 RBPJ THBS3 STAT2 IFNB1 RELA CCNE2 RPS6KB2 CREB3L2 TBK1 HDAC2 LAMB3
Shigellosis	ROCK1 ACTB PXN TRADD WASL FOXO3 C3 RBCK1 DIAPH1 ROCK2 RIPK1 ATM ITGB1 FOXO1 MAPK13 HK3 BCL2L1 IFNB1 RELA GLMN RPS6KB2 TBK1
Influenza A	CREBBP PRSS3 ACTB EP300 PABPN1 TRADD HNRNPUL1 IFNA6 TRIM25 TMPRSS4 STAT2 IFNB1 TPSAB1 RELA TBK1
Yersinia infection	ROCK1 ACTB MAP2K7 PXN ARHGEF7 WASL ROCK2 ITGB1 MAPK13 IFNB1 RELA TBK1
Toll-like receptor signaling pathway	MAP2K7 CD86 IFNA6 RIPK1 MAPK13 CXCL11 IFNB1 RELA TBK1
MicroRNAs in cancer	CREBBP ROCK1 EP300 FOXP1 SOS1 APC PIM1 CYP1B1 TPM1 MCL1 ATM EFNA1 CCNE2 HDAC2
Human immunodeficiency virus 1 infection	MAP2K7 PXN TRADD IFNA6 CALML4 RIPK1 ATM MAPK13 CCNB2 BCL2L1 IFNB1 GNG12 RELA RPS6KB2 CALR APOBEC3B PAK2 TBK1
Human cytomegalovirus infection	ROCK1 PXN TRADD CXCL12 SOS1 IFNA6 CALML4 ROCK2 RIPK1 MAPK13 CCR1 IFNB1 GNG12 RELA RPS6KB2 CALR CREB3L2 TBK1 SP1
Regulation of actin cytoskeleton	ROCK1 ACTB PXN MYH9 ARHGEF7 WASL CXCL12 SOS1 DIAPH1 RRAS2 ROCK2 APC LPAR4 ITGB1 GNG12 MOS PAK2 SPATA13
Kaposi sarcoma-associated herpesvirus infection	CREBBP MAP2K7 EP300 TRADD CD86 IFNA6 C3 CALML4 IL6ST MAPK13 CCR1 STAT2 IFNB1 GNG12 RELA TBK1
CAMP signaling pathway	CREBBP ATP1A2 ROCK1 EP300 GRIA3 FFAR2 CALML4 PPP1R1B RRAS2 ROCK2 PDE3B CAMK4 ACOX1 ATP1A1 RELA CREB3L2 HCAR2 PLN
Hepatitis B	CREBBP MAP2K7 EP300 SOS1 IFNA6 STAT5A MAPK13 STAT2 IFNB1 RELA CCNE2 CREB3L2 TBK1
Chemokine signaling pathway	ROCK1 PXN CXCL12 SOS1 FOXO3 CCR2 CXCL6 ROCK2 DOCK2 PPBP CCR1 CXCL11 STAT2 GNG12 RELA
Protein processing in endoplasmic reticulum	SEC63 SEL1L DERL2 MAP2K7 SAR1A GANAB DNAJB11 DNAJC1 MBTPS1 SYVN1 DNAJC5G CALR UBE2G2
Epstein-Barr virus infection	MAP2K7 NFKB2 TRADD IFNA6 ADRM1 RIPK1 MAPK13 RBPJ STAT2 IFNB1 RELA CCNE2 CALR TBK1 HDAC2
Viral carcinogenesis	CREBBP TBPL1 NFKB2 PXN EP300 TRADD C3 STAT5A IL6ST RBPJ RELA CCNE2 CREB3L2 HDAC2 SND1
MAPK signaling pathway	CACNB1 MAP4K4 MAP2K7 NFKB2 STK4 TRADD SOS1 TEK DUSP4 EREG RRAS2 TAOK3 EPHA2 MAPK13 TAOK1 DUSP7 EFNA1 GNG12 RELA PAK2
Cytokine-cytokine receptor interaction	TNFSF13B CXCL12 IL26 IL5 IFNA6 TNFSF11 CCR2 CXCL6 IL6ST ACVR1B BMPR1B CTF1 GDF6 IL34 PPBP CCR1 IL7R CXCL11 IFNB1 TNFRSF6B
PI3K-Akt signaling pathway	LAMA3 PPP2R5B CDC37 COMP SOS1 FOXO3 TEK IFNA6 EREG EPHA2 MCL1 LPAR4 ITGB1 IL7R THBS3 EFNA1 BCL2L1 IFNB1 GNG12 RELA CCNE2 RPS6KB2 CREB3L2 LAMB3
Huntington disease	CREBBP TBPL1 MAP2K7 EP300 SOD2 ATG101 GRIA3 COX7C ADRM1 DCTN3 KIF5B UQCRH HAP1 CLTB CYC1 CREB3L2 SP1 HDAC2 HTT TUBB3
Pathways in cancer	CREBBP LAMA3 ROCK1 NFKB2 ESR1 EP300 STK4 CXCL12 IL5 TFG SOS1 IFNA6 STAT5A CALML4 ROCK2 IL6ST APC PIM1 KLK3 LPAR4 ITGB1 FOXO1 IL7R STAT2 BCL2L1 GNG12 RELA CCNE2 RPS6KB2 SP1 HDAC2 LAMB3 CEBPA
