## Supplementary material for "RBM10 loss induces aberrant splicing of cytoskeletal and extracellular matrix mRNAs and promotes metastatic fitness": Table S4

### Sheet: Sheet1
Primers used for Genotyping
Genotyping target	Forward	Reverse
Tpo-Cre	TGTTTCTGACCAGTCAGGAC	CTCGTTGCATCGACCGGTAATG
FR-HrasG12V	TAGTTGTAGGTTGCACCCAC	ACGGCTAATAGATGCCTGAC
Rbm10-flox	ACACTGCTTGACTCTGTATTTCTCAGG	ATTGTACCCGTTAGGCTGG
Primers used for RT-PCR
Human	Forward	Reverse
CD44_Ex8 inclusion isoforms expression	CCTGCTACCAGTACGTCTTC	CTGATTCAGATCCATGAGTGGT
CD44_Constitutive exon expression	CAATGCCTCAGCCCCTCCTGAA	ACATAGCGGGTGCCATCACG
TNC_Ex16 inclusion isoform expression	AGCCACGACAGAGGCCCT	CCACCACCGTTACTAGAAAGCTG
TNC_Constitutive exon expression	GGACCACGCTGAGGTTGATG	CCTTCACAGCAGAAACTCCAATCCC
VCL_Ex19 inlcusion isoform expression	CAAATGGTCCAGCAAGCCGG	GCAGCTCAGGTTCGTAATCGTC
VCL_Constitutive exon expression	CGATGAGGCTGAGGTCCGTAA	GGCCATCTTAGTCATTCCTGGCC
GAPDH	TGCACCACCAACTGCTTAGC	GGCATGGACTGTGGTCATGAG
Primers used for qRT-PCR
Human	Forward	Reverse
CD44_Ex8	TCCCTGCTACCAGTACGTCTTC	GTCTTGGTCTCTGGTGCTGGA
CD44_Constitutive	CAATGCCTCAGCCCCTCCTGAA	ACATAGCGGGTGCCATCACG
TNC_Ex16	AGCCACGACAGAGGCCCT	CCACCACCGTTACTAGAAAGCTG
TNC_Constitutive exon expression	GGACCACGCTGAGGTTGATG	CCTTCACAGCAGAAACTCCAATCCC
Vcl_Ex19	CAAATGGTCCAGCAAGCCGG	GCAGCTCAGGTTCGTAATCGTC
Vcl_Constitutive exon expression	CGATGAGGCTGAGGTCCGTAA	GGCCATCTTAGTCATTCCTGGCC
CREBBP_EX11	CATGCAAGTTTCTCAAGGGAT	TGGACAGAGTGGTTCATTGG
CREBBP_Constitutive exon expression	AACGTCCAGTTGCCACAAG	ACTGAGCCCATGCTGTTCAT
GAPDH	TGCACCACCAACTGCTTAGC	GGCATGGACTGTGGTCATGAG
Mouse	Forward	Reverse
Cd44_Ex8	TTGGCCACCAGTACGGAGTCAA	GTCTCGATCTCTGGTACTGGAG
CD44_Constitutive	GTCAACCGTGATGGTACTCGC	CCGCTGCTGACATCGTCATCT
Tnc_Ex14	TACCACAGAGGCCTTGCCC	AAGGCATTCTCCGATGCCGTC
TNC_Constitutive exon expression	CCACACTCACAGGTCTAAGGC	CCGCATTGATGGTTGCTGGAT
Vcl_Ex19	TGGTCTAGCAAGCCGGGTATC	CGTAATCGTCTTCCATGTCAGAGG
Vcl_Constitutive exon expression	CCTTCGATGAGGCTGAGGTTCGTA	CCATAGTTTCCACTACCTCTGCC
Hprt	CTGTAGATTTTATCAGACTGAAGAGC	CAACAATCAAGACATTCTTTCCA
