## Supplementary material for "RBM10 loss induces aberrant splicing of cytoskeletal and extracellular matrix mRNAs and promotes metastatic fitness": Table S5

### Sheet: Sheet1
Plasmid/KD (human)	sh.RNA target sequence	Source	Identifier
pLKO-sh.Control	Empty	Sigma	pLKO_005
pLKO-sh.RBM10-A	CTTCGCCTTCGTCGAGTTTAG	Sigma	TRCN0000233277
pLKO-sh.RBM10-B	TCCAACGTGCGCGTCATAAAG	Sigma	TRCN0000233278
pLV-TRE-sh.RELA	AAGAGGACATTGAGGTGTATTT/CATGGATTCATTACAGCTTAAT	VectorBuilder	VB231116-1854psk (this paper)
SREP-sh.Ren.713	TAGGAATTATAATGCTTATCTA	PMID: 24332856	modified SGEP: swapped GFP for dsRed
SREP-sh.VCL_Ex19-1	TGACATGGAAGACGATTACGAA	this paper	this paper
SREP-sh.VCL_Ex19-2	AAGCTACCAAGTGGTCTAGTAA	this paper	this paper
SREP-sh.CD44_Ex8	ATCAGGCATTGATGATGATGAA	this paper	this paper
SREP-sh.CD44_Ex15	TCCAACTCTAATGTCAATCGTT	this paper	this paper
SREP-sh.TNC_Ex7	GCAGAGGTGACATGTCAAGCAA	this paper	this paper
SREP-sh.TNC_Ex16	ACCTAACCATTTCCGACATTAA	this paper	this paper
Plasmid/KD (mouse)	sh.RNA target sequence	Source	Identifier
SREP-sh.Ren.713	TAGGAATTATAATGCTTATCTA	PMID: 24332856	modified SGEP: swapped GFP for dsRed
SREP-sh.Vcl_Ex19	AAGCTACCAAGTGGTCTAGTAA	this paper	this paper
SREP-sh.Cd44_Ex8	ATCAGGCATTGATGATGATGAA	this paper	this paper
SREP-sh.Tnc_Ex14	GCCTTTGACAGCTTTCTAGTAA	this paper	this paper
pLV-sh.Scr	ACCTAAGGTTAAGTCGCCCTCG	VectorBuilder	VB211130-1471nhz (this paper)
pLV-sh.Vcl-Ex19/Cdd44-Ex8	AAGCTACCAAGTGGTCTAGTAA/ATCAGGCATTGATGATGATGAA	VectorBuilder	VB220419-1303tkj (this paper)
pLV-sh.Cd44-Ex8/Tnc-Ex14	ATCAGGCATTGATGATGATGAA/GCCTTTGACAGCTTTCTAGTAA	VectorBuilder	VB220419-1307wqg (this paper)
pLV-sh.Vcl-Ex19/Tnc-Ex14	AAGCTACCAAGTGGTCTAGTAA/GCCTTTGACAGCTTTCTAGTAA	VectorBuilder	VB220419-1305uez (this paper)
pLV-sh.Vcl-Ex19/Cdd44-Ex8/Tnc-Ex14	AAGCTACCAAGTGGTCTAGTAA/ATCAGGCATTGATGATGATGAA/GCCTTTGACAGCTTTCTAGTAA	VectorBuilder	VB220105-1266crp (this paper)
